# Evolutionary drivers of polymorphic sexual signals in slender anoles

**DOI:** 10.1101/2020.11.29.402784

**Authors:** Ivan Prates, Annelise B. D’Angiolella, Miguel T. Rodrigues, Paulo R. Melo-Sampaio, Kevin de Queiroz, Rayna C. Bell

**Author notes:** **Corresponding author.** Full address: Smithsonian Institution, PO Box 37012, MRC 162, Washington, DC 20013-7012. Kevin de Queiroz and Rayna C. Bell should be considered joint last (senior) author.

## Abstract

Phenotypic variation among populations, as seen in the signaling traits of many species, provides an opportunity to test whether similar factors generate shared phenotypic patterns in different parts of a species’ range. We investigate whether genetic divergence, abiotic gradients, and sympatry with closely related species explain variation in the dewlap colors of slender anoles, *Anolis fuscoauratus*. To this aim, we characterized dewlap diversity in the field, inferred population genetic structure and evolutionary relationships, assessed whether dewlap morphs are associated with climate and landscape variables, and tested for non-random associations in the distribution of *A. fuscoauratus* morphs and sympatric *Anolis* species. We found that dewlap colors vary among but not within sites in *A. fuscoauratus*. Regional genetic clusters included multiple morphs, while populations with similar dewlaps were often distantly related. Morphs did not segregate in environmental space, suggesting that dewlaps are not locally adapted to abiotic factors. Instead, we found a negative association between certain morphs and *Anolis* species with similar relative dewlap brightness, suggesting that interactions with closely related species promoted dewlap divergence among *A. fuscoauratus* populations. Slender anoles emerge as a promising system to address questions about parallel trait evolution and the contribution of signaling traits to speciation.
