## Supplementary figures, tables, and data for "Evolutionary drivers of polymorphic sexual signals in slender anoles": Table_S1_data_species_cooccurrence.csv

locality	dewlap_group	country	state	latitude	longitude	Anolis_fuscoauratus_GRAY	Anolis_fuscoauratus_PINK	Anolis_fuscoauratus_YELLOW	Anolis_auratus	Anolis_chrysolepis	Anolis_dissimilis	Anolis_nasofrontalis	Anolis_ortonii	Anolis_planiceps	Anolis_punctatus	Anolis_scypheus	Anolis_tandai	Anolis_trachyderma	Anolis_transversalis	Draconura	Dactyloa	Draconura_less_reflective	Draconura_more_reflective	Anolis_more_reflective	Anolis_less_reflective
Boca_do_Acre_ramal_Cruzeirinho	Pink	Brazil	AM	-8.7598	-67.3089	0	1	0	0	0	0	0	0	0	0	0	0	0	0	0	0	0	0	0	0
Cruzeiro_do_Sul_Programa_de_Assentamento_Dirigido_Santa_Luzia	Pink	Brazil	AC	-7.8639	-72.417	0	1	0	0	0	0	0	0	0	0	0	0	0	0	0	0	0	0	0	0
Maturaca	Pink	Brazil	AM	0.6251	-66.1329	0	1	0	0	0	0	0	0	1	1	0	0	0	0	1	1	0	1	1	0
Boca_do_Acre_ramal_bode_preto	Pink	Brazil	AM	-9.005	-67.1815	0	1	0	0	0	0	0	0	0	0	0	1	0	0	1	0	1	0	0	1
Coari	Pink	Brazil	AM	-4.0868	-63.0968	0	1	0	0	0	0	0	0	0	0	0	1	0	1	1	1	1	0	1	1
Pacaraima	Pink	Brazil	RR	4.4955	-61.1686	0	1	0	1	0	0	0	0	0	1	0	0	0	0	1	1	1	0	1	1
Rio_Ica_Comunidade_Cachoeirinha	Pink	Brazil	AM	-2.8842	-68.3499	0	1	0	0	0	0	0	0	0	1	0	1	0	1	1	1	1	0	1	1
Tefe	Yellow	Brazil	AM	-3.449	-64.6831	0	0	1	0	0	0	0	0	0	0	0	0	0	0	0	0	0	0	0	0
Fonte_Boa	Yellow	Brazil	AM	-2.528	-66.162	0	0	1	0	0	0	0	0	0	0	0	1	0	1	1	1	1	0	1	1
Maruim_Sao_Sebastiao_Rio_Abacaxis	Yellow	Brazil	AM	-4.3089	-58.6364	0	0	1	0	0	0	0	0	0	0	0	1	0	0	1	0	1	0	0	1
Santa_Teresa	Yellow	Brazil	ES	-19.9654	-40.531	0	0	1	0	0	0	1	0	0	1	0	0	0	0	0	1	0	0	1	1
Alvaraes	Gray	Brazil	AM	-3.2103	-64.8053	1	0	0	0	0	0	0	0	0	1	0	0	0	0	0	1	0	0	1	0
Cacauali	Gray	Brazil	AM	-1.4341	-61.8267	1	0	0	0	0	0	0	0	0	0	0	0	0	0	0	0	0	0	0	0
Estacao_Ecologica_Estadual_Wenceslau_Guimaraes_EEEWG	Gray	Brazil	BA	-13.5785	-39.7086	1	0	0	0	0	0	0	0	0	0	0	0	0	0	0	0	0	0	0	0
PN_Pacaas_Novos_base_Jaci	Gray	Brazil	RO	-10.5275	-63.9734	1	0	0	0	0	0	0	0	0	1	0	0	0	1	0	1	0	0	1	0
Cruzeiro_do_Sul_Vila_de_Sao_Pedro	Gray	Brazil	AC	-7.7014	-72.7413	1	0	0	0	0	0	0	0	0	0	0	0	1	1	1	1	0	1	1	0
Mancio_Lima_Estrada_BR307_limite_Acre_Amazonas	Gray	Brazil	AC	-7.3857	-73.0627	1	0	0	0	0	0	0	0	0	0	0	0	1	0	1	0	0	1	1	0
Mancio_Lima_Estrada_do_Lixao	Gray	Brazil	AC	-7.6813	-72.9688	1	0	0	0	0	0	0	0	0	1	0	0	1	1	1	1	0	1	1	0
Rio_Ica_Sao_Pedro	Gray	Brazil	AM	-3.0286	-68.8826	1	0	0	0	0	0	0	0	0	1	0	0	1	1	1	1	0	1	1	0
Rio_Maraca_Igarape_Camaipi	Gray	Brazil	AP	-0.0242	-51.8972	1	0	0	0	1	0	0	0	0	0	0	0	0	0	1	0	1	0	0	1
Porto_Velho_Abuna_margem_direita	Pink	Brazil	RO	-9.5975	-65.3674	0	1	0	0	0	0	0	1	0	1	0	1	0	1	1	1	1	0	1	1
Porto_Velho_Abuna_margem_esquerda	Pink	Brazil	RO	-9.6421	-65.4471	0	1	0	0	0	0	0	1	0	1	0	1	0	1	1	1	1	0	1	1
Belo_Monte_Vitoria_do_Xingu	Pink	Brazil	PA	-3.3244	-51.8587	0	1	0	0	0	0	0	1	0	1	0	0	1	0	1	1	1	1	1	1
Reserva_Faunistica_Cuyabeno_Neotropic_Turis	Pink	Ecuador	SU	-0.2172	-75.8069	0	1	0	0	0	0	0	1	0	1	1	0	1	0	1	1	1	1	1	1
Senador_Guiomard_Fazenda_Experimental_Catuaba	Pink	Brazil	AC	-10.0834	-67.6278	0	1	0	0	0	1	0	1	0	1	0	1	1	1	1	1	1	1	1	1
Barrolandia_EE_Gregorio_Bondar_CEPLAN	Yellow	Brazil	BA	-16.0942	-39.2157	0	0	1	0	0	0	0	1	0	1	0	0	0	0	1	1	1	0	1	1
Linhares_Floresta_Nacional_de_Goytacazes	Yellow	Brazil	ES	-19.4483	-40.0804	0	0	1	0	0	0	0	1	0	1	0	0	0	0	1	1	1	0	1	1
Moiobamba_margem_direita_Rio_Purus	Yellow	Brazil	AM	-4.7251	-62.1318	0	0	1	0	0	0	0	1	0	0	0	1	0	1	1	1	1	0	1	1
Porto_Acre_Reserva_Florestal_Humaita	Yellow	Brazil	AC	-9.7445	-67.6784	0	0	1	0	0	0	0	1	0	1	0	1	0	0	1	1	1	0	1	1
Rio_Branco_Parque_Zoobotanico	Yellow	Brazil	AC	-9.9561	-67.8725	0	0	1	0	0	0	0	1	0	1	0	0	0	0	1	1	1	0	1	1
Lago_Chaviana_Itapuru_margem_direita_Rio_Purus	Gray	Brazil	AM	-4.3094	-61.8148	1	0	0	0	0	0	0	1	0	1	0	1	0	1	1	1	1	0	1	1
Serra_do_Divisor_Pe_da_Serra	Gray	Brazil	AC	-7.4398	-73.6594	1	0	0	0	0	0	0	1	0	1	0	1	1	1	1	1	1	1	1	1
