## Supplementary figures, tables, and data for "Evolutionary drivers of polymorphic sexual signals in slender anoles": Table_S2_info_ddRAD_samples.csv

ID	genus	species	genus_species	country	state	locality	latitude	longitude	georeference_status
MTR20541	Anolis	auratus	Anolis_auratus	Brazil	RR	EE_Maraca_trilha_lateral_aterro	3.3578	-61.4318	Accurate_from_collector
MTR20754	Anolis	auratus	Anolis_auratus	Venezuela	Bolivar	Quebrada_de_Jaspe	4.8829	-61.0938	Accurate_from_collector
PHV4109	Anolis	brasiliensis	Anolis_brasiliensis	Brazil	GO	Monte_Alegre_de_Goias_Serra_da_Prata
MTR18923	Anolis	chrysolepis	Anolis_chrysolepis	Brazil	AM	Lago_Chaviana_Itapuru_margem_direita_Rio_Purus	-4.3094	-61.8148	Approximate_from_collector
MTR06249	Anolis	chrysolepis	Anolis_chrysolepis	Brazil	AP	Rio_Maraca_Igarape_Camaipi	-0.0242	-51.8972	Approximate_from_collector
BM260	Anolis	fuscoauratus	Anolis_fuscoauratus	Brazil	PA	Belo_Monte_Vitoria_do_Xingu	-3.3244	-51.8587	Approximate_from_collector
BM261	Anolis	fuscoauratus	Anolis_fuscoauratus	Brazil	PA	Belo_Monte_Vitoria_do_Xingu	-3.3244	-51.8587	Approximate_from_collector
BM527	Anolis	fuscoauratus	Anolis_fuscoauratus	Brazil	PA	Belo_Monte_Anapu_site_A	-3.0919	-51.7772	Accurate_from_collector
BM690	Anolis	fuscoauratus	Anolis_fuscoauratus	Brazil	PA	Belo_Monte_Anapu_site_B	-3.498	-51.6777	Accurate_from_collector
H0805	Anolis	fuscoauratus	Anolis_fuscoauratus	Brazil	RO	Porto_Velho_Caicara_mergem_esquerda	-9.4413	-64.8519	Approximate_from_collector
H0879	Anolis	fuscoauratus	Anolis_fuscoauratus	Brazil	RO	Porto_Velho_Mutum_margem_direita	-9.6162	-65.0456	Approximate_from_collector
H1888	Anolis	fuscoauratus	Anolis_fuscoauratus	Brazil	RO	Porto_Velho_Caicara_mergem_esquerda	-9.4413	-64.8519	Approximate_from_collector
H1964	Anolis	fuscoauratus	Anolis_fuscoauratus	Brazil	RO	Porto_Velho_Caicara_mergem_esquerda	-9.4413	-64.8519	Accurate_from_collector
H4108	Anolis	fuscoauratus	Anolis_fuscoauratus	Brazil	RO	Porto_Velho_Abuna_margem_esquerda	-9.6421	-65.4471	Accurate_from_collector
H4109	Anolis	fuscoauratus	Anolis_fuscoauratus	Brazil	RO	Porto_Velho_Abuna_margem_direita	-9.5975	-65.3674	Accurate_from_collector
H4113	Anolis	fuscoauratus	Anolis_fuscoauratus	Brazil	RO	Porto_Velho_Abuna_margem_esquerda	-9.6421	-65.4471	Approximate_from_collector
H4137	Anolis	fuscoauratus	Anolis_fuscoauratus	Brazil	RO	Porto_Velho_Abuna_margem_direita	-9.5975	-65.3674	Approximate_from_collector
HJ0174	Anolis	fuscoauratus	Anolis_fuscoauratus	Brazil	RO	Porto_Velho_Mutum_margem_direita	-9.6162	-65.0456	Accurate_from_collector
JFT726	Anolis	fuscoauratus	Anolis_fuscoauratus	Brazil	ES	Santa_Teresa	-19.9654	-40.531	Approximate_from_collector
LSUMZH12538	Anolis	fuscoauratus	Anolis_fuscoauratus	Ecuador	Sucumbios	Reserva_Faunistica_Cuyabeno_Neotropic_Turis	-0.2172	-75.8069	Approximate_from_online_source
LSUMZH12545	Anolis	fuscoauratus	Anolis_fuscoauratus	Ecuador	Sucumbios	Reserva_Faunistica_Cuyabeno_Neotropic_Turis	-0.2172	-75.8069	Approximate_from_online_source
LSUMZH14094	Anolis	fuscoauratus	Anolis_fuscoauratus	Brazil	AM	Labrea_Rio_Ituxi_Madeirera_Scheffer	-8.3464	-65.7161	Accurate_from_collector
LSUMZH14327	Anolis	fuscoauratus	Anolis_fuscoauratus	Brazil	PA	Belterra_Agropecuaria_Treviso_LTDA	-3.1467	-54.8296	Accurate_from_collector
LSUMZH15471	Anolis	fuscoauratus	Anolis_fuscoauratus	Brazil	RO	Nova_Mamore_PE_Guajara_Mirim	-10.3167	-64.55	Approximate_from_collector
MTR06037	Anolis	fuscoauratus	Anolis_fuscoauratus	Brazil	BA	Jussari_Serra_do_Teimoso	-15.1547	-39.5233	Approximate_from_collector
MTR06262	Anolis	fuscoauratus	Anolis_fuscoauratus	Brazil	AP	Rio_Maraca_Igarape_Camaipi	-0.0242	-51.8972	Approximate_from_collector
MTR06329	Anolis	fuscoauratus	Anolis_fuscoauratus	Brazil	AP	Rio_Maraca_Igarape_Camaipi	-0.0242	-51.8972	Approximate_from_collector
MTR12159	Anolis	fuscoauratus	Anolis_fuscoauratus	Brazil	ES	Linhares_Floresta_Nacional_de_Goytacazes	-19.4483	-40.0804	Approximate_from_online_source
MTR12298	Anolis	fuscoauratus	Anolis_fuscoauratus	Brazil	ES	Linhares_Floresta_Nacional_de_Goytacazes	-19.4483	-40.0804	Approximate_from_online_source
MTR12860	Anolis	fuscoauratus	Anolis_fuscoauratus	Brazil	AM	Sao_Sebastiao_Rio_Abacaxis	-4.3089	-58.6364	Accurate_from_collector
MTR13088	Anolis	fuscoauratus	Anolis_fuscoauratus	Brazil	AM	Pacamiri_Rio_Abacaxis	-4.5969	-58.2206	Accurate_from_collector
MTR13253	Anolis	fuscoauratus	Anolis_fuscoauratus	Brazil	AM	Maruim_Rio_Abacaxis	-4.3089	-58.6364	Accurate_from_collector
MTR13628	Anolis	fuscoauratus	Anolis_fuscoauratus	Brazil	BA	Camacan_Fazenda_Sao_Carlos	-15.3799	-39.5424	Accurate_from_collector
MTR18729	Anolis	fuscoauratus	Anolis_fuscoauratus	Brazil	AM	Lago_Chaviana_Itapuru_margem_direita_Rio_Purus	-4.3094	-61.8148	Approximate_from_collector
MTR18813	Anolis	fuscoauratus	Anolis_fuscoauratus	Brazil	AM	Lago_Chaviana_Itapuru_margem_direita_Rio_Purus	-4.3094	-61.8148	Approximate_from_collector
MTR18816	Anolis	fuscoauratus	Anolis_fuscoauratus	Brazil	AM	Lago_Chaviana_Itapuru_margem_direita_Rio_Purus	-4.3094	-61.8148	Accurate_from_collector
MTR18870	Anolis	fuscoauratus	Anolis_fuscoauratus	Brazil	AM	Lago_Chaviana_Itapuru_margem_direita_Rio_Purus	-4.3094	-61.8148	Approximate_from_collector
MTR18994	Anolis	fuscoauratus	Anolis_fuscoauratus	Brazil	AM	Moiobamba_margem_direita_Rio_Purus	-4.7251	-62.1318	Approximate_from_collector
MTR19062	Anolis	fuscoauratus	Anolis_fuscoauratus	Brazil	AM	Moiobamba_margem_direita_Rio_Purus	-4.7251	-62.1318	Accurate_from_collector
MTR19178	Anolis	fuscoauratus	Anolis_fuscoauratus	Brazil	AM	Moiobamba_margem_direita_Rio_Purus	-4.7251	-62.1318	Approximate_from_collector
MTR19188	Anolis	fuscoauratus	Anolis_fuscoauratus	Brazil	AM	Moiobamba_margem_direita_Rio_Purus	-4.7251	-62.1318	Approximate_from_collector
MTR19231	Anolis	fuscoauratus	Anolis_fuscoauratus	Brazil	AM	Moiobamba_margem_direita_Rio_Purus	-4.7251	-62.1318	Accurate_from_collector
MTR20711	Anolis	fuscoauratus	Anolis_fuscoauratus	Brazil	RR	Pacaraima	4.4955	-61.1686	Accurate_from_collector
MTR20736	Anolis	fuscoauratus	Anolis_fuscoauratus	Brazil	RR	Pacaraima	4.4955	-61.1686	Accurate_from_collector
MTR20738	Anolis	fuscoauratus	Anolis_fuscoauratus	Brazil	RR	Pacaraima	4.4955	-61.1686	Accurate_from_collector
MTR21992	Anolis	fuscoauratus	Anolis_fuscoauratus	Brazil	BA	Estacao_Ecologica_Estadual_Wenceslau_Guimaraes_EEEWG	-13.5785	-39.7086	Approximate_from_collector
MTR22009	Anolis	fuscoauratus	Anolis_fuscoauratus	Brazil	BA	Estacao_Ecologica_Estadual_Wenceslau_Guimaraes_EEEWG	-13.5785	-39.7086	Accurate_from_collector
MTR23059	Anolis	fuscoauratus	Anolis_fuscoauratus	Brazil	RR	Serra_da_Maroquinha	2.3714	-61.376	Approximate_from_collector
MTR23096	Anolis	fuscoauratus	Anolis_fuscoauratus	Brazil	RR	Serra_da_Maroquinha	2.3714	-61.376	Approximate_from_collector
MTR23120	Anolis	fuscoauratus	Anolis_fuscoauratus	Brazil	RR	Serra_da_Maroquinha	2.3714	-61.376	Accurate_from_collector
MTR23155	Anolis	fuscoauratus	Anolis_fuscoauratus	Brazil	RR	Serra_da_Maroquinha	2.3714	-61.376	Accurate_from_collector
MTR23156	Anolis	fuscoauratus	Anolis_fuscoauratus	Brazil	RR	Serra_da_Maroquinha	2.3714	-61.376	Accurate_from_collector
MTR24119	Anolis	fuscoauratus	Anolis_fuscoauratus	Brazil	AP	Oiapoque	3.8794	-51.771	Approximate_from_collector
MTR24137	Anolis	fuscoauratus	Anolis_fuscoauratus	Brazil	AP	Oiapoque	3.8794	-51.771	Accurate_from_collector
MTR24167	Anolis	fuscoauratus	Anolis_fuscoauratus	Brazil	AP	Oiapoque	3.8794	-51.771	Approximate_from_collector
MTR25524	Anolis	fuscoauratus	Anolis_fuscoauratus	Brazil	RO	PN_Pacaas_Novos	-10.7692	-63.6225	Approximate_from_collector
MTR25537	Anolis	fuscoauratus	Anolis_fuscoauratus	Brazil	RO	PN_Pacaas_Novos	-10.7692	-63.6225	Accurate_from_collector
MTR25538	Anolis	fuscoauratus	Anolis_fuscoauratus	Brazil	RO	PN_Pacaas_Novos	-10.7692	-63.6225	Accurate_from_collector
MTR25597	Anolis	fuscoauratus	Anolis_fuscoauratus	Brazil	RO	PN_Pacaas_Novos	-10.7692	-63.6225	Approximate_from_collector
MTR25668	Anolis	fuscoauratus	Anolis_fuscoauratus	Brazil	RO	PN_Pacaas_Novos	-10.7692	-63.6225	Approximate_from_collector
MTR25978	Anolis	fuscoauratus	Anolis_fuscoauratus	Brazil	RO	PN_Pacaas_Novos_base_Jaci	-10.5275	-63.9734	Accurate_from_collector
MTR25984	Anolis	fuscoauratus	Anolis_fuscoauratus	Brazil	RO	PN_Pacaas_Novos_base_Jaci	-10.5275	-63.9734	Accurate_from_collector
MTR25985	Anolis	fuscoauratus	Anolis_fuscoauratus	Brazil	RO	PN_Pacaas_Novos_base_Jaci	-10.5275	-63.9734	Accurate_from_collector
MTR26007	Anolis	fuscoauratus	Anolis_fuscoauratus	Brazil	RO	PN_Pacaas_Novos_base_Jaci	-10.5275	-63.9734	Approximate_from_collector
MTR28056	Anolis	fuscoauratus	Anolis_fuscoauratus	Brazil	AC	Serra_do_Divisor_Pe_da_Serra	-7.4398	-73.6594	Approximate_from_collector
MTR28194	Anolis	fuscoauratus	Anolis_fuscoauratus	Brazil	AC	Serra_do_Divisor_Pe_da_Serra	-7.4398	-73.6594	Approximate_from_collector
MTR28201	Anolis	fuscoauratus	Anolis_fuscoauratus	Brazil	AC	Serra_do_Divisor_Pe_da_Serra	-7.4398	-73.6594	Approximate_from_collector
MTR28206	Anolis	fuscoauratus	Anolis_fuscoauratus	Brazil	AC	Serra_do_Divisor_Pe_da_Serra	-7.4398	-73.6594	Approximate_from_collector
MTR28368	Anolis	fuscoauratus	Anolis_fuscoauratus	Brazil	AC	Serra_do_Divisor_face_Oeste	-7.5031	-73.7208	Accurate_from_collector
MTR28392	Anolis	fuscoauratus	Anolis_fuscoauratus	Brazil	AC	Serra_do_Divisor_face_Oeste	-7.5031	-73.7208	Approximate_from_collector
MTR28393	Anolis	fuscoauratus	Anolis_fuscoauratus	Brazil	AC	Serra_do_Divisor_face_Oeste	-7.5031	-73.7208	Approximate_from_collector
MTR28413	Anolis	fuscoauratus	Anolis_fuscoauratus	Brazil	AC	Serra_do_Divisor_face_Oeste	-7.5031	-73.7208	Approximate_from_collector
MTR28414	Anolis	fuscoauratus	Anolis_fuscoauratus	Brazil	AC	Serra_do_Divisor_face_Oeste	-7.5031	-73.7208	Approximate_from_collector
MTR28534	Anolis	fuscoauratus	Anolis_fuscoauratus	Brazil	AM	Boca_do_Acre_ramal_bode_preto	-9.005	-67.1815	Approximate_from_collector
MTR28535	Anolis	fuscoauratus	Anolis_fuscoauratus	Brazil	AM	Boca_do_Acre_ramal_bode_preto	-9.005	-67.1815	Accurate_from_collector
MTR28538	Anolis	fuscoauratus	Anolis_fuscoauratus	Brazil	AM	Boca_do_Acre_ramal_bode_preto	-9.005	-67.1815	Approximate_from_collector
MTR28563	Anolis	fuscoauratus	Anolis_fuscoauratus	Brazil	AM	Boca_do_Acre_ramal_Cruzeirinho	-8.7598	-67.3089	Accurate_from_collector
MTR28564	Anolis	fuscoauratus	Anolis_fuscoauratus	Brazil	AM	Boca_do_Acre_ramal_Cruzeirinho	-8.7598	-67.3089	Accurate_from_collector
MTR28565	Anolis	fuscoauratus	Anolis_fuscoauratus	Brazil	AM	Boca_do_Acre_ramal_Cruzeirinho	-8.7598	-67.3089	Accurate_from_collector
MTR28576	Anolis	fuscoauratus	Anolis_fuscoauratus	Brazil	AC	Senador_Guiomard_Fazenda_Experimental_Catuaba	-10.0834	-67.6278	Accurate_from_collector
MTR28577	Anolis	fuscoauratus	Anolis_fuscoauratus	Brazil	AC	Senador_Guiomard_Fazenda_Experimental_Catuaba	-10.0834	-67.6278	Accurate_from_collector
MTR28578	Anolis	fuscoauratus	Anolis_fuscoauratus	Brazil	AC	Senador_Guiomard_Fazenda_Experimental_Catuaba	-10.0834	-67.6278	Approximate_from_collector
MTR28579	Anolis	fuscoauratus	Anolis_fuscoauratus	Brazil	AC	Senador_Guiomard_Fazenda_Experimental_Catuaba	-10.0834	-67.6278	Approximate_from_collector
MTR28680	Anolis	fuscoauratus	Anolis_fuscoauratus	Brazil	AM	FLONA_Humaita_Igarape_Buiussu	-7.616	-62.8833	Accurate_from_collector
MTR33060	Anolis	fuscoauratus	Anolis_fuscoauratus	Brazil	BA	Canavieiras	-15.6805	-38.9965	Accurate_from_collector
MTR33061	Anolis	fuscoauratus	Anolis_fuscoauratus	Brazil	BA	Canavieiras	-15.6805	-38.9965	Accurate_from_collector
MTR33063	Anolis	fuscoauratus	Anolis_fuscoauratus	Brazil	BA	Canavieiras	-15.6805	-38.9965	Accurate_from_collector
MTR33431	Anolis	fuscoauratus	Anolis_fuscoauratus	Brazil	BA	PE_serra_do_Conduru	-14.4967	-39.1336	Approximate_from_collector
MTR34156	Anolis	fuscoauratus	Anolis_fuscoauratus	Brazil	BA	Barrolandia_EE_Greg�rio_Bondar_CEPLAN	-16.0942	-39.2157	Approximate_from_collector
MTR34236	Anolis	fuscoauratus	Anolis_fuscoauratus	Brazil	BA	Barrolandia_EE_Greg�rio_Bondar_CEPLAN	-16.0942	-39.2157	Accurate_from_collector
MTR34394	Anolis	fuscoauratus	Anolis_fuscoauratus	Brazil	BA	Porto_Seguro_Estacao_Veracel	-16.3539	-39.1351	Accurate_from_collector
MTR34395	Anolis	fuscoauratus	Anolis_fuscoauratus	Brazil	BA	Porto_Seguro_Estacao_Veracel	-16.3539	-39.1351	Accurate_from_collector
MTR34472	Anolis	fuscoauratus	Anolis_fuscoauratus	Brazil	BA	Barrolandia_EE_Greg�rio_Bondar_CEPLAN	-16.0942	-39.2157	Approximate_from_collector
MTR34501	Anolis	fuscoauratus	Anolis_fuscoauratus	Brazil	BA	Itapebi_Fazenda_Boa_Sorte	-15.89	-39.5308	Accurate_from_collector
MTR34595	Anolis	fuscoauratus	Anolis_fuscoauratus	Brazil	BA	Santa_Maria_Eterna_Lagoa_do_Jacare	-15.936	-39.5266	Approximate_from_collector
MTR35000	Anolis	fuscoauratus	Anolis_fuscoauratus	Brazil	BA	PE_serra_do_Conduru	-14.4967	-39.1336	Accurate_from_collector
MTR35696	Anolis	fuscoauratus	Anolis_fuscoauratus	Brazil	AM	Alvaraes	-3.2103	-64.8053	Accurate_from_collector
MTR35697	Anolis	fuscoauratus	Anolis_fuscoauratus	Brazil	AM	Alvaraes	-3.2103	-64.8053	Accurate_from_collector
MTR35698	Anolis	fuscoauratus	Anolis_fuscoauratus	Brazil	AM	Alvaraes	-3.2103	-64.8053	Accurate_from_collector
MTR35702	Anolis	fuscoauratus	Anolis_fuscoauratus	Brazil	AM	Alvaraes	-3.2103	-64.8053	Accurate_from_collector
MTR35709	Anolis	fuscoauratus	Anolis_fuscoauratus	Brazil	AM	Alvaraes	-3.2103	-64.8053	Accurate_from_collector
MTR35861	Anolis	fuscoauratus	Anolis_fuscoauratus	Brazil	AM	Rio_Ica_Comunidade_Cachoeirinha	-2.8842	-68.3499	Approximate_from_collector
MTR35895	Anolis	fuscoauratus	Anolis_fuscoauratus	Brazil	AM	Rio_Ica_Comunidade_Cachoeirinha	-2.8842	-68.3499	Approximate_from_collector
MTR35939	Anolis	fuscoauratus	Anolis_fuscoauratus	Brazil	AM	Rio_Ica_Comunidade_Cachoeirinha	-2.8849	-68.3499	Accurate_from_collector
MTR35968	Anolis	fuscoauratus	Anolis_fuscoauratus	Brazil	AM	Rio_Ica_Comunidade_Cachoeirinha	-2.8842	-68.3499	Approximate_from_collector
MTR36074	Anolis	fuscoauratus	Anolis_fuscoauratus	Brazil	AM	Rio_Ica_Comunidade_Cuiaua	-2.8836	-68.3677	Accurate_from_collector
MTR36086	Anolis	fuscoauratus	Anolis_fuscoauratus	Brazil	AM	Rio_Ica_Acai	-2.9049	-68.3398	Accurate_from_collector
MTR36139	Anolis	fuscoauratus	Anolis_fuscoauratus	Brazil	AM	Rio_Ica_Acai	-2.9049	-68.3398	Approximate_from_collector
MTR36275	Anolis	fuscoauratus	Anolis_fuscoauratus	Brazil	AM	Rio_Ica_Comunidade_Cachoeirinha	-2.8842	-68.3499	Approximate_from_collector
MTR36477	Anolis	fuscoauratus	Anolis_fuscoauratus	Brazil	AM	Rio_Ica_Sao_Pedro	-3.0286	-68.8826	Accurate_from_collector
MTR36540	Anolis	fuscoauratus	Anolis_fuscoauratus	Brazil	AM	Rio_Ica_Sao_Pedro	-3.0286	-68.8826	Approximate_from_collector
MTR36731	Anolis	fuscoauratus	Anolis_fuscoauratus	Brazil	AM	Rio_Ica_Sao_Pedro	-3.0286	-68.8826	Approximate_from_collector
MTR36732	Anolis	fuscoauratus	Anolis_fuscoauratus	Brazil	AM	Rio_Ica_Sao_Pedro	-3.0286	-68.8826	Approximate_from_collector
MTR36746	Anolis	fuscoauratus	Anolis_fuscoauratus	Brazil	AM	Rio_Ica_Sao_Pedro	-3.0286	-68.8826	Accurate_from_collector
MTR36819	Anolis	fuscoauratus	Anolis_fuscoauratus	Brazil	AM	Fonte_Boa	-2.528	-66.162	Approximate_from_collector
MTR36859	Anolis	fuscoauratus	Anolis_fuscoauratus	Brazil	AM	Fonte_Boa	-2.528	-66.162	Approximate_from_collector
MTR36879	Anolis	fuscoauratus	Anolis_fuscoauratus	Brazil	AM	Fonte_Boa	-2.528	-66.162	Accurate_from_collector
MTR36939	Anolis	fuscoauratus	Anolis_fuscoauratus	Brazil	AM	Tefe	-3.449	-64.6831	Accurate_from_collector
MTR36940	Anolis	fuscoauratus	Anolis_fuscoauratus	Brazil	AM	Tefe	-3.449	-64.6831	Accurate_from_collector
MTR36941	Anolis	fuscoauratus	Anolis_fuscoauratus	Brazil	AM	Tefe	-3.449	-64.6831	Accurate_from_collector
MTR36942	Anolis	fuscoauratus	Anolis_fuscoauratus	Brazil	AM	Tefe	-3.449	-64.6831	Accurate_from_collector
MTR36971	Anolis	fuscoauratus	Anolis_fuscoauratus	Brazil	AM	Coari	-4.0868	-63.0968	Accurate_from_collector
MTR37027	Anolis	fuscoauratus	Anolis_fuscoauratus	Brazil	AM	Coari	-4.0868	-63.0968	Approximate_from_collector
MTR37287	Anolis	fuscoauratus	Anolis_fuscoauratus	Brazil	ES	Santa_Teresa	-19.9654	-40.531	Accurate_from_collector
MTR40119	Anolis	fuscoauratus	Anolis_fuscoauratus	Brazil	AM	Maturaca	0.6251	-66.1329	Accurate_from_collector
MTR40374	Anolis	fuscoauratus	Anolis_fuscoauratus	Brazil	AM	Maturaca	0.6251	-66.1329	Approximate_from_collector
MTR40382	Anolis	fuscoauratus	Anolis_fuscoauratus	Brazil	AM	Maturaca	0.6251	-66.1329	Approximate_from_collector
MTR40847	Anolis	fuscoauratus	Anolis_fuscoauratus	Brazil	AM	Cacauali	-1.4341	-61.8267	Accurate_from_collector
MTR40904	Anolis	fuscoauratus	Anolis_fuscoauratus	Brazil	AM	Cacauali	-1.4325	-61.8267	Accurate_from_collector
MTR40906	Anolis	fuscoauratus	Anolis_fuscoauratus	Brazil	AM	Cacauali	-1.4325	-61.8267	Approximate_from_collector
MTR40916	Anolis	fuscoauratus	Anolis_fuscoauratus	Brazil	AM	Cacauali	-1.4325	-61.8267	Approximate_from_collector
MTR41431	Anolis	fuscoauratus	Anolis_fuscoauratus	Brazil	AM	Rio_Inhambu	-0.2334	-65.4168	Approximate_from_online_source
MTR41440	Anolis	fuscoauratus	Anolis_fuscoauratus	Brazil	AM	Rio_Inhambu	-0.2334	-65.4168	Approximate_from_online_source
MTR41563	Anolis	fuscoauratus	Anolis_fuscoauratus	Brazil	AM	Cacauali	-1.4325	-61.8267	Approximate_from_collector
MTR967911	Anolis	fuscoauratus	Anolis_fuscoauratus	Brazil	MT	Aripuana	-9.8603	-60.2631	Approximate_from_collector
MTR977706	Anolis	fuscoauratus	Anolis_fuscoauratus	Brazil	MT	Aripuana	-9.8603	-60.2631	Approximate_from_collector
PEU488	Anolis	fuscoauratus	Anolis_fuscoauratus	Brazil	BA	Ilheus	-14.7972	-39.0344	Approximate_from_collector
PRMS498	Anolis	fuscoauratus	Anolis_fuscoauratus	Brazil	AC	Senador_Guiomard_Fazenda_Experimental_Catuaba	-10.0834	-67.6278	Approximate_from_collector
PRMS499	Anolis	fuscoauratus	Anolis_fuscoauratus	Brazil	AC	Senador_Guiomard_Fazenda_Experimental_Catuaba	-10.0834	-67.6278	Approximate_from_collector
PRMS501	Anolis	fuscoauratus	Anolis_fuscoauratus	Brazil	AC	Senador_Guiomard_Fazenda_Experimental_Catuaba	-10.0834	-67.6278	Approximate_from_collector
PRMS525	Anolis	fuscoauratus	Anolis_fuscoauratus	Brazil	AC	Porto_Acre_Reserva_Florestal_Humaita	-9.7445	-67.6784	Approximate_from_collector
PRMS528	Anolis	fuscoauratus	Anolis_fuscoauratus	Brazil	AC	Porto_Acre_Reserva_Florestal_Humaita	-9.7445	-67.6784	Approximate_from_collector
PRMS530	Anolis	fuscoauratus	Anolis_fuscoauratus	Brazil	AC	Porto_Acre_Reserva_Florestal_Humaita	-9.7445	-67.6784	Accurate_from_collector
PRMS538	Anolis	fuscoauratus	Anolis_fuscoauratus	Brazil	AC	Porto_Acre_Reserva_Florestal_Humaita	-9.7445	-67.6784	Approximate_from_collector
PRMS539	Anolis	fuscoauratus	Anolis_fuscoauratus	Brazil	AC	Porto_Acre_Reserva_Florestal_Humaita	-9.7445	-67.6784	Approximate_from_collector
PRMS587	Anolis	fuscoauratus	Anolis_fuscoauratus	Brazil	AC	Rio_Branco_Parque_Zoobotanico	-9.9561	-67.8725	Accurate_from_collector
PRMS588	Anolis	fuscoauratus	Anolis_fuscoauratus	Brazil	AC	Rio_Branco_Parque_Zoobotanico	-9.9561	-67.8725	Accurate_from_collector
PRMS589	Anolis	fuscoauratus	Anolis_fuscoauratus	Brazil	AC	Rio_Branco_Parque_Zoobotanico	-9.9561	-67.8725	Accurate_from_collector
PRMS590	Anolis	fuscoauratus	Anolis_fuscoauratus	Brazil	AC	Rio_Branco_Parque_Zoobotanico	-9.9561	-67.8725	Accurate_from_collector
PRMS700	Anolis	fuscoauratus	Anolis_fuscoauratus	Brazil	AC	Rio_Branco_Parque_Zoobotanico	-9.9561	-67.8725	Approximate_from_collector
PRMS734	Anolis	fuscoauratus	Anolis_fuscoauratus	Brazil	AC	Mancio_Lima_Estrada_do_Lixao	-7.6813	-72.9688	Accurate_from_collector
PRMS751	Anolis	fuscoauratus	Anolis_fuscoauratus	Brazil	AC	Mancio_Lima_Estrada_do_Lixao	-7.6813	-72.9688	Approximate_from_collector
PRMS766	Anolis	fuscoauratus	Anolis_fuscoauratus	Brazil	AC	Cruzeiro_do_Sul_Vila_de_Sao_Pedro	-7.7014	-72.7413	Accurate_from_collector
PRMS767	Anolis	fuscoauratus	Anolis_fuscoauratus	Brazil	AC	Cruzeiro_do_Sul_Vila_de_Sao_Pedro	-7.7014	-72.7413	Accurate_from_collector
PRMS768	Anolis	fuscoauratus	Anolis_fuscoauratus	Brazil	AC	Cruzeiro_do_Sul_Vila_de_Sao_Pedro	-7.7014	-72.7413	Accurate_from_collector
PRMS769	Anolis	fuscoauratus	Anolis_fuscoauratus	Brazil	AC	Cruzeiro_do_Sul_Vila_de_Sao_Pedro	-7.7014	-72.7413	Accurate_from_collector
PRMS795	Anolis	fuscoauratus	Anolis_fuscoauratus	Brazil	AC	Mancio_Lima_Estrada_BR307_limite_Acre_Amazonas	-7.3857	-73.0627	Accurate_from_collector
PRMS796	Anolis	fuscoauratus	Anolis_fuscoauratus	Brazil	AC	Mancio_Lima_Estrada_BR307_limite_Acre_Amazonas	-7.3857	-73.0627	Accurate_from_collector
PRMS799	Anolis	fuscoauratus	Anolis_fuscoauratus	Brazil	AC	Mancio_Lima_Estrada_BR307_limite_Acre_Amazonas	-7.3857	-73.0627	Accurate_from_collector
PRMS845	Anolis	fuscoauratus	Anolis_fuscoauratus	Brazil	AC	Cruzeiro_do_Sul_Programa_de_Assentamento_Dirigido_Santa_Luzia	-7.8639	-72.417	Approximate_from_collector
PRMS852	Anolis	fuscoauratus	Anolis_fuscoauratus	Brazil	AC	Cruzeiro_do_Sul_Programa_de_Assentamento_Dirigido_Santa_Luzia	-7.8639	-72.417	Approximate_from_collector
PRMS859	Anolis	fuscoauratus	Anolis_fuscoauratus	Brazil	AC	Cruzeiro_do_Sul_Programa_de_Assentamento_Dirigido_Santa_Luzia	-7.8639	-72.417	Accurate_from_collector
PRMS860	Anolis	fuscoauratus	Anolis_fuscoauratus	Brazil	AC	Cruzeiro_do_Sul_Programa_de_Assentamento_Dirigido_Santa_Luzia	-7.8639	-72.417	Accurate_from_collector
RF23	Anolis	fuscoauratus	Anolis_fuscoauratus	Brazil	AM	Silves	-2.8308	-58.2154	Accurate_from_collector
RF73	Anolis	fuscoauratus	Anolis_fuscoauratus	Brazil	AM	Itapiranga	-2.7434	-58.1763	Accurate_from_collector
SMS473	Anolis	fuscoauratus	Anolis_fuscoauratus	Brazil	PA	Itaituba_FLONA_do_Trairao_Ramal_do_80	-4.5251	-55.2401	Accurate_from_collector
SMS608	Anolis	fuscoauratus	Anolis_fuscoauratus	Brazil	AM	Sao_Sebastiao_dos_Bargas	-3.7894	-59.034	Accurate_from_collector
SMS941	Anolis	fuscoauratus	Anolis_fuscoauratus	Brazil	RR	Iracema_Serra_do_Apiau	2.4334	-61.4138	Accurate_from_collector
SMS963	Anolis	fuscoauratus	Anolis_fuscoauratus	Brazil	RR	Iracema_Serra_do_Apiau	2.4334	-61.4138	Approximate_from_collector
MTR01679	Anolis	meridionalis	Anolis_meridionalis	Brazil	PI	Urucui_Una
LSUMZH14099	Anolis	ortonii	Anolis_ortonii	Brazil	AM	Labrea_Rio_Ituxi_Madeirera_Scheffer	-8.3464	-65.7161	Accurate_from_collector
MTR39952	Anolis	planiceps	Anolis_planiceps	Brazil	AM	Serra_do_Padre	0.5852	-66.1707	Accurate_from_collector
MTR41369	Anolis	planiceps	Anolis_planiceps	Brazil	AM	Rio_Inhambu	-0.2334	-65.4168	Approximate_from_online_source
CAS178111	Anolis	polylepis	Anolis_polylepis	Costa_Rica	Puntarenas	Snake_Creek_above_River_Trail_Wilson_Botanical_Garden_Forest_Reserve	8.787	-82.9657	Accurate_from_collector
CAS178101	Anolis	quaggulus	Anolis_quaggulus	Costa_Rica	Heredia	Starkeys_Woods_near_junction_to_Estacion_Biologica_La_Selva	10.4305	-84.0053	Accurate_from_collector
MTR33729	Anolis	scypheus	Anolis_scypheus	Brazil	AM	Rio_Japura
MTR28265	Anolis	trachyderma	Anolis_trachyderma	Brazil	AC	Serra_do_Divisor_Pe_da_Serra	-7.4398	-73.6594	Approximate_from_collector
