## Supplementary figures, tables, and data for "Evolutionary drivers of polymorphic sexual signals in slender anoles": Table_S3_data_environmental_analyses.csv

locality	dewlap_group	country	state	latitude	longitude	bio_17	bio_16	bio_14	bio_13	bio_12	bio_11	bio_10	bio_06	bio_05	bio_01	moisture	cloudcover	elevation	slope	ruggedness	roughness	shrubs	flooded	herbaceous	deciduous	evergreen
Alvaraes	Gray	Brazil	AM	-3.2103	-64.8053	419	987	131	332	2909	250	262	227	290	257	0.38	6613	34	1.4	5.56	18	6	15	2	0	33
Barrolandia_EE_Gregorio_Bondar_CEPLAN	Yellow	Brazil	BA	-16.0942	-39.2157	303	450	93	152	1546	227	264	204	289	247	-0.02	6879	90.5	1.03	6	16	0	0	0	15	41
Belo_Monte_Vitoria_do_Xingu	Pink	Brazil	PA	-3.3244	-51.8587	110	1092	36	369	2276	248	260	224	289	254	0.23	7508	149	1.86	11.69	29	0	0	0	0	81
Boca_do_Acre_ramal_bode_preto	Pink	Brazil	AM	-9.005	-67.1815	72	1024	20	346	2210	240	257	202	292	250	0.14	7864	162	1.99	8	22	0	0	0	0	57
Boca_do_Acre_ramal_Cruzeirinho	Pink	Brazil	AM	-8.7598	-67.3089	73	915	21	317	2007	243	259	206	293	252	0.14	7458	116	0.58	2.88	8	5	0	0	0	42
Cacauali	Gray	Brazil	AM	-1.4341	-61.8267	372	817	117	281	2152	251	263	228	292	257	0.22	6877	45	1.87	6.31	20	0	0	0	0	100
Coari	Pink	Brazil	AM	-4.0868	-63.0968	250	788	81	269	2169	253	263	227	292	258	0.3	6721	22.5	2.34	8.06	23	0	13	0	0	37
Cruzeiro_do_Sul_Programa_de_Assentamento_Dirigido_Santa_Luzia	Pink	Brazil	AC	-7.8639	-72.417	170	818	48	282	2088	239	253	205	285	248	0.22	7505	226.5	1.79	7	21.5	0	0	0	0	100
Cruzeiro_do_Sul_Vila_de_Sao_Pedro	Gray	Brazil	AC	-7.7014	-72.7413	191	841	54	289	2180	242	256	208	287	251	0.24	7562	191.5	1.35	7.13	21.5	0	0	0	0	63
Estacao_Ecologica_Estadual_Wenceslau_Guimaraes_EEEWG	Gray	Brazil	BA	-13.5785	-39.7086	249	415	82	142	1399	200	235	174	266	220	-0.06	6991	602	12.16	48.38	143.5	0	0	0	0	72
Fonte_Boa	Yellow	Brazil	AM	-2.528	-66.162	429	792	142	268	2463	247	259	225	287	254	0.4	6940	37	3.12	8.56	43	0	20	0	0	40
Lago_Chaviana_Itapuru_margem_direita_Rio_Purus	Gray	Brazil	AM	-4.3094	-61.8148	340	850	106	284	2572	255	264	227	295	258	0.36	7172	48.5	1.05	6.31	16.5	0	0	0	0	100
Linhares_Floresta_Nacional_de_Goytacazes	Yellow	Brazil	ES	-19.4483	-40.0804	138	561	42	188	1258	227	269	205	293	249	-0.19	6411	33.5	0.69	2.5	11	0	0	0	0	100
Mancio_Lima_Estrada_BR307_limite_Acre_Amazonas	Gray	Brazil	AC	-7.3857	-73.0627	235	848	69	289	2309	241	254	208	285	250	0.28	7458	222.5	1.98	9.19	26	0	0	0	0	82
Mancio_Lima_Estrada_do_Lixao	Gray	Brazil	AC	-7.6813	-72.9688	195	796	55	275	2074	241	255	208	287	250	0.25	7497	206.5	1.08	6.13	16.5	0	0	0	0	90
Maruim_Sao_Sebastiao_Rio_Abacaxis	Yellow	Brazil	AM	-4.3089	-58.6364	243	817	79	275	2086	257	275	231	309	264	0.28	7466	37.5	2.4	8.31	25.5	0	17	0	0	76
Maturaca	Pink	Brazil	AM	0.6251	-66.1329	420	797	134	289	2305	243	255	221	284	251	0.44	7680	92.5	0.58	2.63	8.5	0	0	0	0	72
Moiobamba_margem_direita_Rio_Purus	Yellow	Brazil	AM	-4.7251	-62.1318	273	822	85	274	2354	255	264	227	294	259	0.37	7369	53.5	1.21	5.06	17	0	0	0	0	73
Pacaraima	Pink	Brazil	RR	4.4955	-61.1686	154	822	48	282	1794	213	236	183	285	227	0.15	8011	913	0.86	5	14	23	0	11	4	10
PN_Pacaas_Novos_base_Jaci	Gray	Brazil	RO	-10.5275	-63.9734	57	733	19	253	1633	244	261	197	305	252	0.12	6937	160.5	1.18	4.69	18	0	0	0	0	61
Porto_Acre_Reserva_Florestal_Humaita	Yellow	Brazil	AC	-9.7445	-67.6784	98	810	30	271	1828	238	259	198	296	250	0.11	7181	184.5	1.35	7.19	20.5	0	0	0	0	79
Porto_Velho_Abuna_margem_direita	Pink	Brazil	RO	-9.5975	-65.3674	86	675	26	230	1657	247	263	205	303	255	-0.04	6696	91	0.55	1.56	11	0	10	0	0	3
Porto_Velho_Abuna_margem_esquerda	Pink	Brazil	RO	-9.6421	-65.4471	86	679	25	231	1676	247	263	205	303	255	-0.07	6708	91	2.01	6.06	24	0	7	0	0	13
Reserva_Faunistica_Cuyabeno_Neotropic_Turis	Pink	Ecuador	SU	-0.2172	-75.8069	492	1072	151	358	3083	229	243	205	272	238	0.44	8042	251	0.66	3.88	11	0	0	0	0	100
Rio_Branco_Parque_Zoobotanico	Yellow	Brazil	AC	-9.9561	-67.8725	105	702	34	242	1636	239	261	198	299	252	0.11	7795	164	0.86	3.44	11	7	0	8	0	31
Rio_Ica_Comunidade_Cachoeirinha	Pink	Brazil	AM	-2.8842	-68.3499	552	889	179	297	3051	243	256	220	285	251	0.52	7791	101	0.62	3.63	11.5	0	0	0	0	100
Rio_Ica_Sao_Pedro	Gray	Brazil	AM	-3.0286	-68.8826	663	1124	218	382	3511	245	258	221	287	252	0.53	7249	56.5	2.02	7	19.5	0	31	0	0	45
Rio_Maraca_Igarape_Camaipi	Gray	Brazil	AP	-0.0242	-51.8972	155	898	47	304	2241	253	277	230	318	261	0.31	6872	64	2.72	11.25	36	0	0	0	0	100
Santa_Teresa	Yellow	Brazil	ES	-19.9654	-40.531	183	773	55	258	1680	178	224	146	257	202	-0.05	7562	818	13.08	48.06	160.5	10	0	0	0	85
Senador_Guiomard_Fazenda_Experimental_Catuaba	Pink	Brazil	AC	-10.0834	-67.6278	116	869	37	297	1960	236	258	194	296	249	0.11	7033	224	0.23	1.44	4	0	0	6	0	91
Serra_do_Divisor_Pe_da_Serra	Gray	Brazil	AC	-7.4398	-73.6594	265	915	85	322	2465	238	251	205	282	246	0.3	7684	283	5.75	21.5	61.5	0	0	0	0	100
Tefe	Yellow	Brazil	AM	-3.449	-64.6831	319	807	99	270	2374	249	260	225	288	255	0.32	7294	65.5	1.2	7.69	19.5	0	0	0	0	100
