## Supplementary figures, tables, and data for "Evolutionary drivers of polymorphic sexual signals in slender anoles": Table_S4_environmental_PCA_loadings.csv

Variable	PC1	PC2	PC3	PC4	PC5	PC6	PC7	PC8	PC9	PC10	PC11	PC12	PC13	PC14	PC15	PC16	PC17
Precipitation_of_wettest_quarter	-0.1738	0.4244	0.0478	-0.0450	-0.1536	0.0597	-0.4155	0.2298	-0.0576	0.1042	-0.0397	0.0431	-0.0260	0.1712	-0.4151	0.1942	0.5246
Precipitation_of_wettest_month	-0.1740	0.4250	0.0566	-0.0376	-0.1579	0.0797	-0.4041	0.1910	-0.0492	0.1297	-0.0311	0.2409	-0.1180	-0.1411	0.3952	-0.1989	-0.4957
Annual_precipitation	-0.1872	0.4009	-0.0837	-0.1515	0.2566	-0.1299	0.1460	0.1111	0.1463	0.1407	0.1371	-0.6779	0.3387	-0.0701	0.0084	-0.0931	-0.0998
Mean_temp_of_warmest_quarter	-0.3352	-0.2220	-0.0870	-0.0061	-0.1039	-0.3234	-0.1708	-0.0795	-0.0303	-0.0801	-0.3230	-0.1241	0.0285	0.5711	0.0592	-0.4712	0.0166
Max_temp_of_warmest_month	-0.2842	-0.2348	0.0864	-0.0232	-0.3469	-0.3457	-0.3028	-0.2173	0.0357	-0.1450	0.5174	-0.2424	-0.1739	-0.2144	0.0470	0.2237	-0.0133
Annual_mean_temperature	-0.3788	-0.1005	-0.0513	-0.0016	-0.0706	-0.1244	0.0033	-0.2076	0.1341	0.1477	-0.1796	0.3867	0.6293	-0.3338	-0.2117	0.0533	-0.0596
Climatic_moisture_index	-0.2046	0.3673	-0.0493	-0.0573	0.2346	-0.3397	0.3369	-0.2379	0.3640	-0.0083	0.1884	0.3906	-0.3503	0.1523	0.0336	-0.0011	0.0968
Mean_annual_cloud_cover	0.0702	0.3524	0.2201	0.2980	0.0967	0.0865	-0.1168	-0.7268	-0.3001	-0.1802	-0.1710	-0.1447	0.0366	-0.0156	-0.0148	0.0097	-0.0186
Elevation	0.3500	0.1166	0.2170	0.0178	-0.0828	-0.0728	-0.0539	0.0562	-0.0135	-0.2359	0.5489	0.2274	0.4477	0.2378	-0.0778	-0.3555	0.0029
Slope	0.3328	0.0551	-0.2705	-0.1781	-0.1009	-0.2193	-0.1255	-0.1407	0.0103	0.1288	-0.1009	-0.0125	-0.0523	-0.4511	0.2184	-0.4242	0.4761
Topographic_ruggedness_index	0.3386	0.0635	-0.2647	-0.1185	-0.0782	-0.2376	-0.1579	-0.1316	0.0463	0.1973	-0.0662	0.0338	0.2701	0.3624	0.3832	0.5419	-0.0326
Topographic_roughness	0.3392	0.0508	-0.2641	-0.1580	-0.0952	-0.2073	-0.1262	-0.1187	0.0722	0.0969	-0.0701	-0.0415	-0.1937	-0.0095	-0.6452	-0.0685	-0.4752
Shrub_cover	0.1852	0.0793	0.4781	-0.1413	-0.1129	-0.2339	-0.0263	0.1609	0.4327	-0.4574	-0.4240	-0.0809	0.0307	-0.1312	0.0334	0.1207	-0.0172
Flooded_forest_cover	-0.1254	0.0571	-0.0678	-0.7091	0.0842	-0.0394	0.1289	-0.0091	-0.5355	-0.3712	-0.0240	0.1096	0.0236	-0.0323	-0.0006	0.0935	-0.0264
Herbaceous_vegetation_cover	0.0728	0.0048	0.5367	-0.0247	-0.1926	-0.3720	0.3054	0.0686	-0.3611	0.5434	-0.0540	-0.0049	-0.0548	0.0075	-0.0282	-0.0062	-0.0094
Deciduous_broadleaf_forest_cover	0.0542	-0.2144	0.1803	0.0306	0.7708	-0.2802	-0.4476	0.1051	-0.0928	0.0777	0.0306	0.0909	-0.0222	-0.0860	-0.0265	0.0344	-0.0031
Evergreen_broadleaf_forest_cover	-0.0009	0.1619	-0.3244	0.5343	-0.0439	-0.4299	0.1557	0.3476	-0.3309	-0.3191	-0.0683	0.0423	0.0307	-0.1472	-0.0129	0.0991	-0.0278
Standard_deviation	2.5043	1.9408	1.6177	1.2507	0.9974	0.6846	0.6589	0.6014	0.4376	0.3801	0.3097	0.2167	0.1570	0.0884	0.0676	0.0603	0.0364
Proportion_of_Variance	0.3689	0.2216	0.1540	0.0920	0.0585	0.0276	0.0255	0.0213	0.0113	0.0085	0.0056	0.0028	0.0015	0.0005	0.0003	0.0002	0.0001
Cumulative_Proportion	0.3689	0.5905	0.7444	0.8365	0.8950	0.9226	0.9481	0.9694	0.9806	0.9891	0.9948	0.9975	0.9990	0.9994	0.9997	0.9999	1.0000
